# Cell wall pectic β-1,4-galactan contributes to increased plant freezing tolerance induced by cold acclimation

**DOI:** 10.1101/2023.05.31.542803

**Authors:** Daisuke Takahashi, Kouichi Soga, Kazuma Sasaki, Takuma Kikuchi, Tatsuya Kutsuno, Yui Nishiyama, Kim L. Johnson, Arun Sampathkumar, Antony Bacic, Toshihisa Kotake

**Author notes:** Daisuke Takahashi Graduate School of Science & Engineering, Saitama University, 255 Shimo-Okubo, Sakura-ku, Saitama 338-8570, Japan **Email:**. **Author Contributions:** Research ideas and design were completed by D. T. and T. Ko. Experiments were performed and data analysis was completed by D.T., K.So, K.Sa, T.Ki., T. Ku., and Y.N. Data interpretation and manuscript writing were completed by D.T., K.L.J., A.S., A.B. and T. Ko.

## Abstract

Subzero temperatures are often lethal to plants. Many temperate plants have a mechanism called cold acclimation that allows them to sense a drop in temperature and prepare for freezing stress through accumulation of soluble sugars and cryoprotective proteins. Plant cells are surrounded by a cell wall and as ice formation primarily occurs in the extracellular matrix (the apoplast), cell wall properties are important for plant freezing tolerance. Although previous studies have shown that the amounts of constituent sugars of the cell wall, in particular those present in pectic polysaccharides, are altered by cold acclimation, the significance of this change during cold acclimation has not been clarified. We found that β-1,4-galactan, which forms neutral side chains of pectin, accumulates in the cell walls of Arabidopsis and various freezing tolerant vegetables during cold acclimation. The *gals1 gals2 gals3* triple mutant, which has reduced β-1,4-galactan in the cell wall, exhibited reduced freezing tolerance compared with wild-type Arabidopsis during initial stages of cold acclimation. Expression of genes involved in the galactan biosynthesis pathway such as *GALACTAN SYNTHASES* and *UDP-glucose 4-epimerases* were induced during cold acclimation in Arabidopsis explaining galactan accumulation. Cold acclimation resulted in a decrease in extensibility and an increase in rigidity of the cell wall in the wild type, whereas these changes were not observed in the *gals1 gals2 gals3* triple mutant. These results indicate that the accumulation of pectic β-1,4-galactan contributes to acquired freezing tolerance by cold acclimation *via* changes in cell wall mechanical properties.
