## Supplementary material for "Cell wall pectic β-1,4-galactan contributes to increased plant freezing tolerance induced by cold acclimation": Table S1

### Sheet: Sheet1
	Stock No.	AGI No.	Description	Left primer	Right primer	Border primer
T-DNA insertion	SALK_016687	AT2G33570	GALS1	CTGCGTGTTAACCGAGAACTC	ACTTCTCTCGACGCTTGTCG	ATTTTGCCGATTTCGGAAC
	SALK_121802	AT5G44670	GALS2	CGACAAAGATCCATGGAAGAC	TCGGTGATGGTATCTTTGGAG	ATTTTGCCGATTTCGGAAC
	WiscDsLox377- 380G11	AT4G20170	GALS3	TCCGATTTCCGCTTCTGCAT	ACGAAATCGTCTCTTTCACTGG	AACGTCCGCAATGTGTTATTAAGTTGTC
		AGI No.	Description	Forward primer	Reverse primer
RT-qPCR		AT2G33570	GALS1	ACGCTGCGAATTGGACCTTCTTC	AACCGAGAACTCATCGAGCACGG
		AT5G44670	GALS2	ACGACGGGATAGGAAGTATGCGG	TCCCCTTCCGCTCTGTGATACGTC
		AT4G20170	GALS3	GGAGAATGTATTCGCGACAGGCG	AAGTTGACGACAAGGCTCGCGG
		AT1G12780	UGE1	GCCTTACATCCAACAAGTGGCCG	TTACCGCACTACCATCCTCGGTG
		AT4G23920	UGE2	GGAACGGGTAATGGAACATCGGTC	GTCGTCCAGCCATCACCAAAGG
		AT1G63180	UGE3	AAGCTGAGAAGGAACTTGGCTGG	AATCAAGGCTTCTTCTGGAAACCC
		AT1G64440	UGE4	GAAAGCAGTTGGTGAGAGCGTGG	GCCATACACAGTAGCGGACGAAG
		AT1G13440	GAPDH	TTGGTGACAACAGGTCAAGCA	AAACTTGTCGCTCAATGCAATC
