## Supplementary material for "Cell wall pectic β-1,4-galactan contributes to increased plant freezing tolerance induced by cold acclimation": Table S2

### Sheet: GALS genes
>Sm77156
MPITQSCENSSSNLSVSTNFGPAAAIDPIPAPEEQGTGIHSTVRHLHPFGIASYTFVLTG
GYRTQRRSFAVVGLAAKSLHVFGKPNFACEWVPDSTTSDSPSIFGSARKILPDWGYGRVY
TVVVVHCYFKSSVGEDGSGGRLILHAGEKGSPSPPSKITALVEAPGSYSPSQFLPKYDYL
YCGSSLFGDVNPQRLREWIAYHAWLFGPRSHFVLHDAGGARSKGVRLVLEPWVRSGRVTV
QDFREQARFDGYYHNQFLVVNDCLFRYKHAANWTFFFDVDEYVHVPGPSTLDSVLNELGQ
KYSQIIFKQTPMGHNVCIDSNRTNLSRQWGFEKLVFINVQKSVRLDRKYVLRAPLADSAG
VHLSENVRGKSLYSRGQISYFHFHNTITEHQENCREFVKVPKNRTSKVWLNKVPYLYDDK
LSTLADEVKQFELQTIGPVTL*
>At2g33570
MRKEVLPPVLSTTTVCFEKKPIIATLLALSLVMIVWNLPPYYHNLISTARPCSAVTTTTT
TTLLSSSNFTSAENFTTSLSTTTAAASQKYDSTPSDPNKRVFQPFGNAAALFVLMGAYRG
GPTTFSVIGLASKPIHVYGKPWYKCEWISNNGTSIRAKAQKILPDWGYGRVYTVVVVNCT
FNSNPNSDNTGGKLILNAYYNESPKLFERFTTLEESAGIYDESKYSPPYQYDYLYCGSSL
YGNVSASRMREWMAYHAWFFGDKSHFVFHDAGGVSPEVRKVLEPWIRAGRVTVQNIRDQS
QYDGYYYNQFLIVNDCLHRYRYAANWTFFFDVDEYIYLPHGNTLESVLDEFSVNTQFTIE
QNPMSSVLCINDSSQDYPRQWGFEKLLFKDSRTKIRRDRKYAIQAKNAFATGVHMSENIV
GKTLHKTETKIRYYHYHNTITVHEELCREMLPNSAKKKVTLYNKLPYVYDDNMKKLVKTI
KEFEQKKLGTDVKNFS*
>At4g20170
MAMVKEKEQNTKDKKLLVGVIWNFSAELKLTFMALLVLCTLATLLPFIPSSFSLSTSDFR
FCISRFSSAVPLNTTTTVEESSSSPSPEKNLDRVLDNGVIKRTFTGYGSAAYNFVSMSAY
RGGVNSFAVIGLSSKPLHVYGHPSYRCEWVSLDPTQDPISTTGFKILTDWGYGRIYTTVV
VNCTFSSISAVNPQNSGGTLILHATTGDPTLNLTDSISVLTEPPKSVDFDLYNSTKKTKK
YDYLYCGSSLYGNLSPQRVREWIAYHVRFFGERSHFVLHDAGGIHEEVFEVLKPWIELGR
VTLHDIRDQERFDGYYHNQFMIVNDCLHRYRFMTKWMFFFDVDEFLHVPVKETISSVMES
LEEYSQFTIEQMPMSSRICYSGDGPARTYRKWGIEKLAYRDVKKVPRRDRKYAVQPENVF
ATGVHMSQNLQGKTYHKAESKIRYFHYHGSISQRREPCRQLFNDSRVVFENTPYVLDTTI
CDVGLAVRTFELRTIGDRLLRTRQ*
>At5g44670
MAKERDQNTKDKNLLICFLWNFSAELKLALMALLVLCTLATLLPFLPSSFSISASELRFC
ISRIAVNSTSVNFTTVVEKPVLDNAVKLTEKPVLDNGVTKQPLTEEKVLNNGVIKRTFTG
YGWAAYNFVLMNAYRGGVNTFAVIGLSSKPLHVYSHPTYRCEWIPLNQSDNRILTDGTKI
LTDWGYGRVYTTVVVNCTFPSNTVINPKNTGGTLLLHATTGDTDRNITDSIPVLTETPNT
VDFALYESNLRRREKYDYLYCGSSLYGNLSPQRIREWIAYHVRFFGERSHFVLHDAGGIT
EEVFEVLKPWIELGRVTVHDIREQERFDGYYHNQFMVVNDCLHRYRFMAKWMFFFDVDEF
IYVPAKSSISSVMVSLEEYSQFTIEQMPMSSQLCYDGDGPARTYRKWGFEKLAYRDVKKV
PRRDRKYAVQPRNVFATGVHMSQHLQGKTYHRAEGKIRYFHYHGSISQRREPCRHLYNGT
RIVHENNPYVLDTTMRDIGLAVKTFEIRTIGDRLLRTRQ*
>BrC01709
MRKEILPPVSTTTVCLENKPLVATLLALSLVMIIWNLPPYYHNLISTAPPCSASPTTTAT
ATTILSSSSSFSPPENFATSLSATPATSPPSDPNKRVFQPFGNAAALFVLMGAYRGGPSS
FSVVGLASKPIHTFGKPWFKCEYLSNNGTTTRATKAVKILPDWGYGRVYTVVVVNCTFPS
NPNSDNSGGKLILNAYYNEPPTLFERLTALEEGAGSYNESRFSPPYPYEYLYCGSSLYGN
VSSSRMREWMAYHAWFFGERSHFVFHDAGGVSPEVREVLEPWIRAGRVTVQDIRDQARYD
GYYYNQFLIVNDCLHRYRHAAEWTFFFDVDEYIYLPDGNTLESVLAEFSDYTQFTIEQNP
MSSVLCLNDSTQDYPRQWGFEKLLFRESRTNIRRDRKYAIQAKNAFATGVHMSENVVGKT
LHKTETKIRYYHYHNTITVHEELCREMLPVSAKKKVTLYKKLPYVYDDNMKKLVNTIKEF
EQKKLGTKDVKHFS*
>BrE01039
MRKEILPPVTTTTVKFLEKKPLVATLLALSLVMIIWNLPPYYHNLISTAARPCSAASPIS
LTTTTTILSSTENFTASLAASTPSDPNKRVFKPFGNAAALFVLMGAYRGGPTTFAVVGLA
SKPIHVFGKPWFKCEWLSTNGTSLRAKAVKILPDWGYGRVYTVVVVNCTFPSNPNSDNSG
GKLMLNAYYNESPKLFERFTTLEESAGSYDESRFSPPYPYEYLYCGSSLYGNVSSSRMRE
WMAYHAWFFGDRSHFVFHDAGGVSPEVREVLDPWIRAGRVTLQDIRDQSDYDGYYYNQFL
IVNDCLHKYRHAANWTFFFDVDEYIYLPDGNTLESVLNEFSRYTQFTIEQNPMSNVLCLN
DSSQDYPRQWGFEKMLFRESRTNIRRDRKYAIQAKNAFATGVHMSENVVGKTLHKTERKI
RYYHYHNTITVHEELCREMLPVSAKDNVTFYKKLPYVYDDKMKKLVNTVKELEEKKLGRE
AVKNFS*
>BrF03725
MAKEKDQNTKDNKNLLICFLWNFSAELKLILMALLVLCTLATLLPFIPSSFSISASELRF
CISRIAAPDAVNSTSLAVVTDPGLENGDIKRPLKDKAVVNNGDTRRLFSGNTVVDNGDVK
PNSVLNNGVTKRSFTGYGWAAYNFVLMSAYRGGVNSFAVIGLSSKPLHVYAHPSYRCEWV
PLNQSENRVLTDGSRILTDWGYGRVYTTVVVNCTFPATVNSKNSGGTLLLHATTGDADRN
VTDSIPVLSESPNAVDFDLYDTNRRREKYDYLYCGSSLYGNLSPQRVREWIAYHARFFGE
KSHFVLHDAGGVQEEVLEVLRPWIELGRVTLHDIRDQERFDGYYHNQFMVVNDCLHRYRF
DAKWIFFFDVDEFIGIPPNNTISSVMETLEEYSQFTIEQMPMSSQLCFSGDGAARTYRKW
GFEKLAYRDVKKVPRRDRKYAVQPRHVFATGVHMSQNVQGKTYHGTGSLIRYFHYHGSIS
QRREPCRHLFNGTRIMFDNNPYVLDTTMRDVGLAVKTFEIRTIGDRLIRTRQ*
>BrA01096
MAKERDHHPNKDKKLLVGVIWNFSTELKLIFMALLVIFTLATLLPFIPSSFSLSASDFRF
CISRFSPAVPVNITSTAVNVTPEKTSTEPVVLDNGVIKRTFTGHGSAAYNFVTMSAYRGG
VNSFAVIGLSSKPLHVYGHPSYRCEWVPLDPTKDPVSTTGFKILTDWGYGRIYTTVVERF
DGYYHNQFMVVNDCLHRYRFKAKWMFFFDVDEFMYVPEKETIKSVMESLEEYSQFTIEQM
PMSSRICYSGDGPARTYRKWGFEKMAYRDVKKVPRRDRKYAVQPQNVFATGVHMSQNLQG
KTYHKAESKIRYFHYHGSISQRREPCRHLSNDSRVVFENNPYVLDTTIRDVGLAVKMFEM
RTIGDRLLRTRQ*
>BrH01030
MVKDKEQHPIKEKKLLVSLIWNFSTELKLISMALLVIFTLATLLPFIPSSFSLSASDFRF
CISRFSSAVPVNTTTTTEVLPEKKTATEPERVLDNGVIKRTFTGYGSAAYNFISMSAYRG
GVNTFAVIGLSSKPLHVYGHPSYRCEWVPLDPTQDPVSTPGFKILTDWGYGRIYTTVVVN
CTFPSTAAVGGNLILHATTGDPDRNLTDSIPVLTEPPNSVDLTLYTSPKKKYDYLYCGSS
LYGNLSPQRVREWITYHVRFFGERSHFVLHDAGGIHEEVFEVLRPWIEKGSVTVHDIREQ
ERFDGYYHNQFMVVNDCLHRYRFAAKWMFFFDVDEFIYVPEKETIKSVMESLEEYSQFTI
EQMPMSSKICYSGDGPARTYRNWGFEKMAYRDVKKVPRRDRKYAVQPSNVFATGVHMSQN
LQGKTYHKAESKIRYFHYHGSISQRREPCRHLFNDSRVVFENNPYVLDTTIRNVGLAVKT
FEMRTIGNRLLRTRQ*
>Pp3c10_23600V3
MKMDKNHTVVKVEKETEKVNAKVWSRELGCHTAIKFQMRTFPDVRVNVVYTMIFLIGLIL
TAAQLWPLTDFDPKHSCTQPANQENWERLDKSEPQQPQIFSESFLHEKVDASSIDTSHGE
LRVFKPHGLATHLYIEMSAYRGGPRQFSVVGLTSKPIESHHQPPYACEWVSNATGEVVKG
RPHKVLPDWDYGKLYTVVVITCNFAKDVGVDGEGGELILYASYGDQYRQPERIVVLTESK
GTYNSSIFDPKNFPYDYVYCGSSVYGDISPQRMREWMAYHAKLFGDGSHFILHDSGGFHD
DVRKVIEPWIKQGRVTLQNIRQQEIFDGYYHNQFLIVNDCLFRSRFLANWTFFFDIDEFI
FVEPTTTLSAVLNENPNITQITIEQTPMAKDLCVADNTTSGEHESRWGFEKLIYRKVLKR
GIRYDRKFVVQARHAEATGIHMSMDTRHGQNLYPKGDKIRYYHYHGTINKRQEVCTRFVD
AGNKTAVQRHEKHYHRLDESMAKLAKDVKLFELNTVGAQPFIV*
>Pp3c4_10730V3
MEREHSVLKVEAGREKACSRPQLGCSTPIKFSTIRLNIIYPMVMAIVLFLVVTQLLSLSG
FGIKFWCTETTKVVGLETQLSPSLPQGSFLDENIDTSSIDLRHGDVRLFKPHGLATYLYI
DMSAYRGSPRHFSIVGLTAKSIEKHHKPPYACEWVSSSNDKVVKGHAYKILPDWDYGKLY
TVVVITCVFAEDVGTDGEGGELVLYASYGDRYRQPERVVVLTEVKGEYNSSVFDTKSFPY
DYVYCGSSVYGNISPQRMREWMAYHAKFFGEKSHFILHDAGGFHEDVRKVLEPWIRQGRV
TLQNIRQQEIYDGYYHNQFMVVNDCLFRSRFLANWTFFFDIDEYMYVDPSTTLSDVLNEK
PDVSQIVIKQVPIESGLCVADNTRDQHERWLTERLIYRRVLKHGIHYDRKYAVQARHAEA
TGIHMSMNLRRGKTRVLQDERLRYYHYHGTITNRGNLCNKFVDSKNKTAVKSVQLRLDET
MMKMAKDVKSYELKMIGKQPFVL*
>Pp3c3_33280V3
MKMEKHQTVIKVENETGRVKDKVRSKELRCHTAIKFHMRAFPDIRVNVIYTMVLAIGLCL
VVAQFSPLLGFDPKVWCAVMAKLEKLGKPEVSHPPQLISEALFHEKINTSSIDLTHGELR
LFKPHGLATHLYIEMSAYRGGPRVFSIVGLASKSLETHHNPPYACEWVSNSTGEVVQGRS
HKVLPDWGYGKLYTVVVITCNFAKDVGVDGEDGELILLASYGDQYRQPERIKVLSESKGE
YNGSIFNPQNFPYDYVYCGSSVYGNISPQRMREWMAYHARFFGDKAHFILHDSGGFHEDV
RKVLEPWIKQGKVTLQNIRQQEIYDGYYHNQFLIVNDCLFRSRFMANWTFFFDVDEYMYV
EPTTTLSQVLNENPNITQITIEQVPMAKDICVADNATRGDLKSSWGFEKLVYRKVLKPGL
RYDRKYAVQARHAEAAGIHMSMNMLKGQNLYPKGDKIRYYHYHGTINKRGEVCKKFVDAG
NKTALQTHDNHYHRLEETIAKMAKDVKLYELNTVGTQPFIV*
>Pp3c3_35060V3
MARQWLRKSELNDKLWKGDKGDTVLDTSMAGVRTALSAESLAKFILLVGINSVFLLAALH
VLHSNREFENPGDRSNCITSDRLNNVHPISLSQDQNRLIKTSESTTNNELQENVRQFDTF
GVAVYLFIKMSAYRDGPRSFTIVGLEAKNPAELYNDPPYECVWIPGPDSVVWAPSKGSTF
KMLPDTGNVYSRLYSAVIINCTFSQDVGVDRKGGQLVLYASYGDQFPRNPERIVALTEAP
DEFLGMEYYESPEMKYDYVYCGSPLFGNLSPQKIREWIAYHAHFFGPRSHFFLYDAGGIH
EEVRRVIEPWIKAGRVTLDNIREQEKFDGYYHNQFLVVNDCFHRARRLAHWLFFFDVDEY
IWAPPNDNSLASILARFEDQSQIIIWQKPMSKSLCAQDQGAASNDSSFASKWTFEKLVFK
SIKWRESHDCKYAIRGLKAMATGIHRSGYLIGSNATTYADPLNYYHYHNTINKREEVCEQ
FIDSNSVYVNPRNRTDKFAYDDGLAVLADHIKEFELDVIGPQPFIL*
>Pp3c8_1800V3
MDFKDTAARESGKVKEKVGSKEVDCQAAVKFHMSAFSDLRIYLVYVLIAACCFLILLAQL
LPLRSLDKSQLPCNDSVSIVSPETNLEFPIDPLSKSFLHENIINKSSLDISKGELRVFKP
HGLAMHLFIEMGAYRGGPRVFSVVGLIAKPIQTFHKPPYVCEWVTNVGRTIKGRASKILP
DWNYGRLYTVVVITCTFRVDVGVQKEGGELVLQVSYGDQFRQPEKIVVLTERRGQYNATM
FDPPYPYDYVYCGSSLYGDVSPQRMREWLAYHAHFFGERSHFMFHDAGGFHPQVWKVLDP
WIKKGRVSVQNIQQQEIYDGYYHNQFLVVNDCLFRSRFMANWTFFFDVDEYLHVPPTTTL
DKVLNDNPNVTQITFEQVPISNNLCVADNITTDGHARKWAIEKLMYRKVLRSGVRYDRKY
AVQARYAAATGVHMSMNMRKGKNMYPKGYKIRYYHYHDTINKREELCQAFVSPQNKTSLQ
RHQRQNYRLDETLAMTTQLIKDYERRTIGSLPFIV*
>Pp3c8_1720V3
MARQWLRKSELNEKLWKGDKGESLLDSSVAGVRTALSAESLAKILLLVVVNSVFLLAALH
LLNSKREFDNRGDRSNCVTNYRLNNVHPMSLSLDQNRLIQSSEFAPKNESNQENIRQFDT
FGVAVHLFIKMSAYRGGSNSFAIIGLEAKNPGELYNDPPYECVWIPGPDSLVWAPLKGSA
IKMLPDTGNVYSRLYSAVIINCTFSQDVGVDRKGGQLVLYASYGDQYPRNPERIVALTEQ
PDEFPGVEFYESSDMKYDYVYCGSPLFGNLSPQKIREWIAYHAHFFGPRSHFFLYDAGGV
HDNVRRMIEPWIKAGRVTLDNIREQEKFDGYYHNQFMVVNDCFHRARHLARWIFFFDVDE
FIWAPPNDNSLPAILARYENQSQIIIWQKPMSKSLCAQEQGEAGNDSSFSRKWTFEKLVF
KSIKWRESHDCKYAIQGQKAMGTGIHRSGHLIGGNATTYADPLNYYHYHNTINKRDEVCE
DFIDKSVVYVNPRNRTDIYTHDDGLAVLADHIKEFERDVIGPQSFIL*
>Mp0042s0120
MGKGSFGPGPSWSQSKLKAGWLEMRALMGMCTVLAVAAIVVTTLYYPFEGLGSFELSSSH
CNCEAQLQWSIQLEHEKQEHLRQMLTTIGLSTSRAEQQQAISRPSNCCTKSEFPPDPRST
GKPHILREWETPAVVEGKEWEKLHEASYGVPRKFVPLGSAAFLFVQFGAYRGGRNSFAVV
GLGPKGLHVHGNPEFQCSWESSDASITIPGNATKYLPDWGYGKQYTVVVVNCTFPSDVGA
DGSGGRLAMVATHGSWDSTGLEDVAFEALTEQPGEVDGAAFQPPYRYEYLYCGSPLFGSI
SPQRMREWISYHAMLFGPRSHFILYDAGGIHDEVRRILEPWVKLGRVTVMNIRQQMRYDT
YYYNQFLVVNDCLFRAKALANWTFFFDVDEFLHVPWYMTFDAVMTELRTLGRRATQVVFA
QKPISHNHCAGNVSSSSDGNMSSLWAMEKLTYRRTQITETNGFMDKKFAIQARYALSTGV
HRSEDLMYSEQGLKLENATLYEDWRLHYYHYHNTINHRQEVCEQFVDPSIRNATRLDNVV
HEFDDTMVPLAAQVRDFELRTVGELPTII*
>Os02g48190
MKNGARKDAGGGGGGVFVPCVDIKSFVLSLAFLTVFVALWQLQPYGSLLTAARSTASVSA
SPCSLIATPAAAAASAGVIRSENSTADTAKTAPAAVASAVPARLARAARPARVEDPNKRE
LRPYGSAAALFVQMGAYRGGPRTFAIVGLASKPTHVFSNPYFKCEWLPNPTAGNPSPRPV
RTKAYKMLPDWGYGRVYTVVVVNCTFPSNPNADNAGGKLLVHAYYSTTSRRYERFVALEE
APGSYDESRFSPPFPYDYLYCGSSLYGNLSASRMREWVAYHAHFFGPRSHFVFHDAGGIS
PEVKAVLDPWVRAGRLTVQDIRAQAEYDGYYYNQFLVVNDCLHRYRHAANWTFFFDVDEY
IYLPNGQTLDQVLGKLSGYSQFTIEQNPMSSKLCVQDPSKDYSREWGFEKLVFRNSITKV
RRDRKYAIQARNAYSAGVHMSQNVYGRTTHKTESLIRYYHYHNSINVMGEPCREFVPVPV
NGSKLMFEGIPYVYDDNMKRLAGQIKRFEKEAIGSAHT*
>Os06g41910
MRKDAAAGGGGGGGIAAGPAPALLCFDLKPFLAALTVLTLITAAWQLRSYSSVLPSPFPV
CADPAALSPPRALAVRTVASSGNASVSSDPGGPPASLPEVGNKKPVAAAAAADPNRREFR
AVGSAAALFVQMGAYRGGPYTFAVIGLASKPTHVYGKPWFRCEWVPNANGSAAAAAARPM
RAANTYHMLPDWGYGRVYTVVVVNCTFARVPNADNAGGKLVLNAYYGASPARYERIVAME
EAPGAYDAAEFRPPHRYDYLYCGSSLYGNLSAARVREWMAYHARFFGLRSHFVFHDAGGV
SPAVRAALEPWVRAGRATLQDVRAQAEYDGWYYNQFLVVNDCLHRYRHAARWTFFFDVDE
YIFLPDGRSLEAVLAELEPYTQFTIEQNPMSSRLCARNPDEPETDYSNEWGFEKLVFRNS
ITGVRRDRKYAIQAKNAYATGVHMSENVIGNTTHKTEHLIRYYHYHNTINVIGEVCREFV
PIPPNGGLIWSEKTPWYYDDSMKRIADTVREFERKTIGDVRV*
>Os06g22330
MKPAGGRSKDGGGGGAALLGGGGVTCFDVKSFVASLALLTLIMALWQLHPYQPLVLLPAA
LSSSPCPLLPRSPTSGIAVSFLSTAAATNSTDTATVPTTTAAARVAATTRPTLPARQRER
DPNKRELRPYGTAAALFVQMGAYRGGPRTFAVVGLASKPAHVFSNPYFKCEWLPNAPAGA
PPVRTKAYKMLPDWGYGRVYTVVVVNCTFPSNPNADNLGGKLLVHAYYSTASRRYERFVA
LEEAPGSYDDARFRPPFAYDYLYCGSSLYGNLSSARMREWLAYHARFFGPRSHFVLHDAG
GVTPEVRAVLDPWVSAGRVTVQDIRAQEDYDGYYYNQFLVVNDCLHRYRHAANWTFFFDV
DEYIYLPDGRALEDVLAQLQPYTQFTIEQNPMSSKLCIDDPTEDYSREWGFEKLVFRNSI
TGVRRDRKYAIQARNAYSTGVHMSQNVYGRTTHKTESLIRYYHYHNSINVMGEPCRKFVP
KPANGSKVMFEGIPYVYDDNMKRLAGEIRRFEKQTIGDVHT*
>Zm00001d037434
MKPDVRKDAGCGVTAFGVSCFDIKSFVASLALLTLVMALWQLHPYQPLLSASRPSSICPL
LPRPTISASSRAASTAAAFPSANSSTNAASTKAASSAAPAVTTTKPAASVLPAARPRDPN
KREFRSYGSAAALFVQMGAYRGGPRTFAVIGLASKPAHVYDTPYFKCEWVPNQEPSSPAP
PRAVRTKAYKMLPDWGYGRIYTVVVVNCTFPTNPNADNRGGKLFIQAYYSTASRRYERFV
ALEEVPGSYDESRFRPPFPYEYLYCGSSLYGNLSAARMREWLAYHAHFFGPKSHFVLHDA
GGVSTEVRAVLDPWIRAGRVTVQDIRAQAEYDGYYYNQFLVVNDCLHRYRHAANWTFFFD
VDEYIYLPDGRTLQEVLGQLEPYTQFTIEQNPMSSKLCVEDPTMEYSRKWGFEKLVFRNS
ITRVRRDRKYAIRARNAYSTGVHMSQNVIGRTTHKTESLILYYHYHNSINVMGEPCREFV
PRPNNGSKVMFEGIPYVYDDNMERVAGEIKRFEEETLGTVRT*
>Zm00001d046690
MRKDAAAAGIAPGSAPAFLCFDLKPFLAALTVLTLLAAAWQLRPYQSLLASPFSAACPQP
TAGVSLPRALAVHAKKASSATNSTVSSSPSPPPGPERREFHAVGSAAALFVQMGAYRGGP
YTFAVVGLASKPTHVYGKPWFRCEWEPSDASSPPMRAAKTYHMLPDWGYGRVYTVVVVNC
TFPRVPNADSAGGRLVLYAHYGPSRSPASRRERIVALEESPGAYDEAAFRTTPPHRYDYL
YCGSSLYGNLSAARVREWMAYHARFFGARSHFVFHDAGGVGPAVRAALEPWVRAGRATLQ
DVRAQAEYDGWYHNQFLVVNDCLHRYRHAAKWTFFFDVDEYMFLPDGRALEDVLAELEPY
TQFTIEQNPMSSKLCVDDPAADYSNQWGFEKLVFRNSITGVRRDRKYAIQAKNAYATGVH
MSENVIGNTTHKTEHLIRYYHYHNTINVLGEVCREFVSVPPKKGGGLTWSEKTPWYYDGS
MKRVAGAVREFERETIGDVRL*
>Zm00001d017820
MKYNTRKDASGGGGGAPFAIPCVDIKSFVASLAFLTLFVVFWQLQPYGSVLTAARTSASP
PCTLLPTTAAIDLASPDTTSSTAAKTDQPAAAAAVSATAAGANAAPVWLAKAARPARPED
PNKRVFRPYGSAAALFVQMGAYRGGPRTFAIVGLASKPTHVFGTPYFKCEWLPNPTAGDP
SPRPVRTKAYKMLPDWGYGRVYTVVVVNCTFPSNPNARNAGGKLLVHAYYSTASRRHERF
VALEEAPGSYDESRFSPPFQYDYLYCGSSLYGNLSASRVREWVAYHARFLGPRSHFVLHD
AGGISPEVKAVLDPWVRAGRVTVQDIRAQAEYDGYYYNQFLVVNDCLHRYRHAANWTFFF
DVDEYLYLPNGQKLAEVIGQLSGYSQFTIEQNPMSSKLCLQDPSRNYSREWGFEKLVFRN
SITKVRRDRKYVIQGRNVYSAGVHMSQNLYGRTTHKTEGLIRYYHYHDSINVMGEPCREF
VPMPANGSKTMFEGVPYVYDDNMKRLAGEIKRFEKVTLGSART*
>Sl10g005200
MTKEKERKMFVGIVWNCAAELKFILTAILFLFSLMTILQFMPIRFSTTCISVPSFDSVSV
SISAINASTALPPPLENGVIKRAFNPFGSAAYNFILMSAYRGGINTFAVVGLASKPLHVY
GKPSYVCQWIPNTNMHKPINVTGTKILPDWGYGRVYTVLVVNCTFPIPVRDGGKLLIHAT
TNGGGDSEFNSTDTFLALTESERDFTNFISTFNKPPKYDFLYCGSSLYGNLSPQRVREWL
AFHVRLFGVKSHFVIHDAGGVHEGVMAVLKPWIEKGYVTLEDIRDQERFDGYYHNQFLIV
NDCLHKYRFQAKWMFFFDVDEFIFVPKKSTIKSVVDSLSDYTQFTIEQMPMSNKLCLEED
RGKSYRKWGFEKLVYKDVKRGIRRDRKYAVQPRNVIATGVHMSQNTVGKTTHKTEGRIKY
FHYHGTIAEHREPCRQLVNATTITVDQIPYEVDSTMRDIAGTVKRFELKMIGSTLQKTRQ
*
>Sl04g082950
MAKTPSNLVVTLLAFTLVMLIWNLQPYYDTILNPPASSNITDPNKRTFITYGNAASLFVQ
MGAYRGGPTTFAVVGLASKPLHVFGRPWYKCEWIPNTNTNSSKAKAYKILPDWGYGRVYT
VVVVNCTFTVNPNLDNNGGKLILYAYYSESPKRYEKITALEEAPGSYNQSKFSPPYTYEY
LYCGSSLYGNLSASRMREWMAYHAWFFGPSSHFVFHDAGGVSSEVRAVLEPWVQAGRVTL
QDIRDQSEFDGYYYNQFLVVNDCLHRYRHSAYWTFYFDVDEYIYLPDANTTLESVLRDFS
NNTQFTIEQNAMSSILCLNNSSQNYSRLWGFEKLLFRDSRSNIRRDRKYAIQAKNAYATG
VHMSENVVGGTLHQTETKIRYYHYHNSITVHEELCREFLPMSAKHNITWFDKVPYEYDDS
MKKLTQTIKDFERNTININAAPDHTNNS*
>Sl02g082140
MSKEKERRMFVGVVWNCAAELKLLLTALLFLCSLITLLHFIPSRLITFSPVDLGSCISTP
IAPLHSVSHLNATNSSTPSANTSTTTPPPAPESPSLEKDRLLQNGVVKRAFNPFGSAAYN
FILMSAYRGGYNTFAVMGLGSKPLHVYGKPSYRCEWVSSDKQKTPISVVGHKILPDWGYG
RVYTVIVINCTFPVPVGNGENGGKLLVHATTNGGGDTNFNTTDTFEALSETGKDFVNFTS
VYEAPPKYDFFYCGSSLYGNLSPQRVREWLAFHVRLFGEKSHFVIHDAGGVHEGVMEVLK
PWMEKGYVTLQDIRDQERFDGYYHNQFLIVNDCLHRYKFQAKWMFFFDVDEYIYVPKKST
IKSVVNSLSDYTQFTIEQMPMSNKLCLEEDRGKSYRKWGFEKLVYKDVKTGIRRDRKYAV
QPRNVIANGVHMSQNTVGKTTHKTEGRIKYFHYHGTIAEHREPCRQLVNTTAITVDGIPY
NVDTTMRDVAATVKRFELKMIGTTLQRTRQ*
>Pt003g156600
MGKERSEKEKVGGGEHNKRNMFVSCVVMNSCAAELKLVLTALLVLCSIATLFQILPSRFA
ISASDLRFCISRITTTTTTTTTTTISPLNSTTTTTTTIAPLNSTTTTIPLTPSPPSAQKD
QVADNGVIKRVFNPYGSAAYNFITMGAYRGGHNTFAIIGLASKPLLLYSTPTYQCEWVPE
SSSASNSTFSTVSYRILPDWGYGRVYTVVVVNCTFSEAVNGENSGGKLFLEASTSGGGDK
NLNITDRFEVLNESPGDLNMSLFSSKPKYDYLYCGSPLYGGLSPQRVREWIAYHVRLFGE
RSHFVIHDAGGVHEEVLEVLKPWMELGYVTLQDVKEQERFDGYYHNQFMVVNDCLHRYKF
MAKWMFFFDVDEYIYLPPKNTIKSVLDSLSGYTQFTFEQMPMSSKLCLSADYGRYYRKWG
IEKLVYRDVKRGIRRDRKYAIQPRNVFATGVHMSQNFAGKTTYKTEGKIKYFHYHGTIAQ
RREPCRNLLNVTEINFENVPYVLDTTMRDLAWSVKKFELKTIGPKLQNTRQ*
>Pt001g074600
MGKERSEKERGGGEHNKRNLFVSCVVMNSCAAELKLLLTALLVICSVATLFQILPPRFTI
SASDLRFCISRISTSNTSIASLNSTPTSTPTMPPSPSPPSIRKDQVADNGVIKRVFNPYG
SAAYNFITMGAYRGGLNTFAIIGLASKPLHVYSKPAYQCEWVPQSSSASNSTFSTVSYKM
LPDWGYGHVYTVVVVNCTFSEAVNSENSGGKLFLEASTSGGGDRDFNITDRFEVLNESPG
DINTTLFSSKPKYDYLYCGSSLYGGLSPQRVREWIAYHVRLFGKRSHFVIHDAGGVHEEV
LEVLKPWMELGYVTLQDIKEQERFDGYYHNQFMVVNDCLHRYKFMAKWMFFFDVDEYIHV
PQKNTIKSVLDSLSDYTQFTIEQMPMNNKLCLSADYGRYYRKWGFEKLVYKDVKRGIRRD
RKYAIQPRNVFATGVHMSQNVAGKTTHKTEGMIRYFHYHGTAAQRREPCRNLLNVTEINF
ENNPYVLDTTMRDLAWSVKKFENQMIGPKLKNTRQ*
>Pt005g258900
MRKDCQPPSSGATVSKLPACFETKPLVATLLALTLVMLLWNLPPYYQNLLSTTTRPSCSA
PETTVSISNTSSSFTSTSLSDQKYLSSSSSSSSNADPNKRIFQAYGNAAALFVQMGAYRG
GPTTFAVVGLASKPIHVFRLPWYKCEWISNNGSSIRAKAYKMLPDWGYGRVYTVVVVNCT
FPVNPNQDNAGGRLMLNAYYDESQRKYEKFMALEELPGSYNESKFRPPYQYEYLYCGSSL
YGNLSASRFREWMAYHAWFFGPSSHFVFHDAGGVSPEVRAALDPWVRAGRATVQDIRGQA
EFDGYYYNQFLVVNDCLHRYRYSANWTFYFDVDEYIYLPEGNTLESVLKDFSNYTQFTIE
QNPMSSALCFNDSTQDYPRQWGFEKLLFRESRTGIRRDRKYAIQAKNAYATGVHMSENVI
GKTLHQTETKIRYYHYHNSIQVPGELCREFLPLSAKNNVTWYNGLPYVYDDNMKKLASTI
KDFERNTIGNVQAYS*
>Bd1g42556
MKPAVKKDAGGVGGGAFGISCLDIKSFAASLALLTLIMALWQLHPCQPLLAITRSPSCPI
LPLSHTTNATAALPSSTTKLPSSNFTTDRAPPTAAAARPAPLRDPNKRELRPYGSAAALF
VQMGAYRGGPRTFAVVGLASKPAFVFNTPYFKCEWVPNPGAGEPVRTKAYKMLPDWGYGR
VYTVVVVNCTFPSNPNAGNRGGKLLVHAYYSTKSRRYERFLALEEAPGSYDESRFRPPFP
YEYLYCGSSLYGNLSAPRLREWLAYHARFFGPRSHFVLHDAGGVSPEVRAVLDPWVRAGR
VTVQDIRAQAEYDGYYYNQFLVVNDCLHRYRHAANWTFFFDVDEYMYLPDGRTLEEVLGQ
LQRYTQFTIEQNPMSSKLCLEDPAKEYSRKWGFEKLVFRNSITGVRRDRKYAVQARNAYS
AGVHMSQNVYGRTTHRTESLIRYYHYHNTINVMGEPCREFVSKPTNGSKVTFEGIPYVYD
DNMKRLAGDIKHFEEATVGPTS*
>Bd1g35710
MRKESTGGGGGIAAASPPPALLCFDLKPFLAALTVVTLLTAAWQLRPYYQYHSILASSPF
PACPDPPASSSPPRLLAIDGKASKSNASSSSSPLPKQDERRAAPDPNRREFRAVGSAAAL
FVQMGAYRGGPYTFAVVGLASKPTHVYGKPWFRCEWVPNNASQPTRAGKAYHMLPDWGYG
RVYTVVVVNCTFSSFAPNADNAGGKLLLNAYYGPSPARYERIVALEEAPGAYDSAAFAQH
RYDYLYCGSSLFGELSAARVREWMAYHARFFGPRSHFVFHDAGGVTSPAVRAALEPWVRA
GRATLQDVRAQAEYDGWYHNQFLVVNDCLHRYRHAAKWTFFFDVDEYIFIPGGRTLESVM
AELEPYTQFTIEQNPMSSRLCARDPGDPKADYSNQWGFEKLVFRNSITGVRRDRKYAIQA
KNAYATGVHMSENVIGNTTHKTEHLIRYYHYHNTINVLGEVCREFVPVPPKGGVTWSEKT
PWYYDDSMKRVANAVREFERNTIGNVRV*
>Bd3g53170
MKQNARKDPGGGGGGAFVIACVDIKLFVVSLAFLTLLLGLWQLQPYGSFMAAARSSANAP
PCFLLSTTVAAVNNEVASSDSIPIKGTAATSDVPANIATVPARPARPARVENQNKRVLRP
APAVDPNKRALRPYGSAAALFVQFGAYRGGPRTFAIVGLASKPTHVFGTPYFKCEWLPNP
SAADPAPRPVRTKAYKMLPDWGYGRVYTTVVVNCTFPSNPNVDNAGGKLLVHAYYSIHSR
RYERFVALEEAPGSYDESRFSPPFQYDYLYCGSSLYGNLSASRMREWMAYHAHFFGPRSH
FVFHDASGFSPEVKAVLDPWVRAGRLTVQDVRAEAEYDSYYYNQFLVVNDCLHRYRHAAN
WTFFFDVDEYMYLPNGRTLDQVLGNLSGYTQLTIKQNPMSSKLCLKNPSKDSSREWGFEK
FVFFNAVVKPRRDRKYAVQARNTYSAGVHLSQNLYGRSTHDTENVIRYYHFHNSINVLGE
PCKKFVAKPANGSQIMFEGAPFVYDYNLKRLAGEIKRFEKETIGSSHT*
>So_chr2.00062
MVKDKRGRKGGSTTALLLLLLLLLLLICTCAVYLQFLPAYFSPFSCSTTTTATTSSPPPT
PPSPKDQILENGAVKRRFIPYGSGAYNFILMSAYRGGPNTFSIIGLSSKPFQKYALPTYT
CQYQNSNNNNIVKGYKILPDWGFGRIYTVIVINCTFTNNIANNPSATTSRLILHAPSNDG
ATDSITALTEPPNSWNPSNFISPPKYDYLYCGSPLYGNLSPQRIREWIAYHVRLFGTNSH
FVIFDSGGIHTEVLEVLLPWMKLGYVTLQDVREQERFDGYYHNQFLLLNDCLHRYRFDAK
WMFFFDVDEYIFLPPNLTLRSVTDSLQEFTQFTIEQVPMSNKLCLTQDASNKKWEIEKLV
YRNVKKVARNLKYAVQPRNVFATGVHLSQNYEGESVHTTKNLIKYYHYHDTIVTRRDTCQ
QFLNETFTTIGDDHTPFVMDTNMSLLAPVVKKFELDTIGTILQSTKQ*
>So_chr5.02621
MKKQGSFTGGVTGKPVGKLLLCFETKPVLATLLTLTLVLLVWNLQPYYDHLLSLSSYSCH
CSNPPLSTAKTTTTNHLLNTTATGKTTALLSLSATTTEKPKTTTTNDLLNTTTATTAKTT
ALLSLSAVNEPRKLPPRDPNKREFKPYGNAAALFVQMGAYRGGPATFSVVGLASKPIHVY
GQPWYKCEWVPNNATQPPTRAKAFKILPDWGYGRVYTVVVVNCTFPTNPNADNSGGKLNL
YAYYSPSPRFFEKFTVLEESIGTYNNALYTSAPALDYLYCGSSLYGNISAARIREWVAYH
AWLFGEKSHFVFHDAGGVTDDVRKVLEPWVKKGRVTIQDIREQENFDGYYYNQFLVVNDC
LHRYRFSAKWTFYFDVDEYMYVPQGSSLKSVMKEFDGFTQITIEQNPMSSALCFKNDSSQ
DYSREWGFEKLLFRDWRTKIRRDRKYAIQARNVLATGVHMSENIVGKSLHHTETKIRYYH
YHNSIQVVGEPCRVFLPTSAKKKIQIHERLPYVYDENMKKLADTIKRFEHETLGSSQLPL
*
>So_chr4.02873
MVKDQRGRKVGGGERNFLIGFSCNYAAAFKLITTALLLLLICTCAVFLQFLPTYFSPFSC
STTTSAETTTASPPPPPPPPKDQILENGAIKRWFNPYGSGAYNFILMSAYRGGPNTFSII
GLSSKPFQVYARPTYTCQYENSNNNNDSSSIVKAYKILPDWGFGRVYTVVVINCTFPNNI
ANHPSATSRLILHAPSNDGATDSIVALTEPPNSWSPSNFISPPKYDYLYCGSPLYGNLSP
QRMREWIAYHVRLFGTKSHFVIFDSGGIHPEVLEVLRPWMELGYVTLEDVREQERFDGYY
HNQFLLVNDCLHRYRFDAKWMFFFDVDEYIYLPPKLTLRSVTDSLQEFTQFTIEQVPMSN
KLCLNEDAGKTSKKWVIEKLVYRNVKKVARKDRKYAVQPRNVFATGVHLSKNFEGESAHY
HTTEKLIKYFHYHGTIATRLDTCQQFLNESSTTIGDETPFVMDTNMRLIAPIVKKFELDT
IGTILQSTKQ*
>So_chr4.02871
MLRYNCATELKLIFTVLLLFGSVATLLPFLPTRFSPFPTTNVTSCLTTSISPSTTTTTTP
PPLPQQLSDQVLNNGVIKRSFYPIGTAAYNFVFMSAYRGSPNTFSVIGLSSKPLHDYGHP
TYTCEYQSNNSNKNNGSHFVVVPGYKIPIQDFGYARMYIIVVVNCTFPTETDSITGGRLL
LHASTDGGDSTDTIIALTEPPNSWHPSQFNSTPKYDYLYCGSSLFGNLSPQRIREWIAYH
VRLFGKKSHFVFHDAGGIHPEVFEVLNPWIELGFVTVHDIMDQEQFDTFYHNQILVLNDC
LHRHRFVTKWMFFFDVDEYIYLPGDSNSNLNSSLDSIMELLNDYTLFNFEQVTMSDRLCL
AEDAGTFQEKWGFEKLVYKNMKEMRRDQKYAIQPRYVYATGVHRSENFDGKSTWLSGEMM
KYFHYHGTVAERREPCRQLLQGNSTTIENTPFVLDTTMRSMAPLIKKFELETIGSRLQST
ML*
>So_chr4.02872
MGKIQRSKFRKLGERRKGIIGFMWRYNCASELKLVFIALLLFCSVATVFQFLPTRFYPFF
TNVTSCPTTTIISTTTSTTTLPPPQQPTDQILETGHIKRSFYPVGTAAYNFVLMSAYRGG
PNTFAVIGLSSKPLHDYGHPTYTCEYQTNQNNNNTSSSFSSSVVEGNKLSFQDFGFARAY
VVIVVNCTFPQLTTTTTTTGGRLLLHASTNGGYDRSINSTDTIIALTEPPNSWHPSQFLS
PPKYDYLYCGSSLFGNLSPQRVREWIAYHVRLFGAKSHFVFHDAGGIHPEVMEVLKPWIE
LGFATVHDIKDQERFDGFYHNQMLILNDCLHRHRFATKWMFFFDVDEYIYLPGDSSLDSV
MDTLGGYTLFQIEQSSMSNRLCLAQDDGQFNKKWGFEKLVYKNTKKIRRDKKYAIQPRNV
YATGVHASENFVGKSTRLPDNLMKYFHYQGTVAQRRELCQQLVQDGSTTVENVPYVRDTS
LRLMAPSVKKFELDTIGYRLQDTRV*
>St02g022030
MSKEKERRMFVGVVWNCAAELKLLLTVFLFLCSLITLLHYIPSRLISFSPIDLGSCISTP
AAPLHFVSHLNATNSSTPSATTPPPMSAATPPPEPPSLEKDRLLENGVVKRAFNPFGSAA
YNFILMSAYRGGYNTFAVMGLGSKPLHVYGKPSYRCEWVSSHKQKNPISVVGHKILTDWG
YGRVYTVLVINCTFPVPVGNGETGGKLLVHATTNGGGDTNFNTTDTFEALSETGQDFVNF
TSVYEAPPKYDFFYCGSSLYGNLSPQRVREWLAFHVRLFGEKSHFVIHDAGGVHEGVMEV
LKPWMDKGYVTLQDIRDQERFDGYYHNQFLIVNDCLHRYKFQAKWMFFFDVDEYIFVPKK
STIKSVVKSLSDFTQFTIEQMPMSNKLCLEEDRGKSYRKWGFEKLVYKDVKTGIRRDRKY
AVQPRNVIANGVHMSQNTVGKTTHKTEGRIKYFHYHGTIAEHREPCRQLVNTTAITVDGI
PYNVDTTMRDVAATVKRFELKMIGTTLQRTRQ*
>St04g038200
MAKNPSNTGGKMLDTRPLVATLLAFTLVMLIWNLQPYYDTILNPSKLSINITDPNKRTFL
TYGNAASLFVQMGAYRGGPTTFAVVGLASKPLHVFGRPWYKCQWIPNTNTNSSKDLKAKA
YKILPDWGYGRVYTVVVVNCTFAVNPNLDNKGGKLILYAYYSESPKRYEKITALEEAPGS
YNQTKFSPPYPYEYLYCGSSLYGNLSASRMREWMAYHAWFFGPSSHFVFHDAGGVSSEVR
AVLEPWVQTGKVTLQDIRDQSEFDGYYYNQFLVVNDCLHRYRHAANWTFYFDVDEYIYLP
DANTTLESVLRDFSNNTQFTIEQNAMSSILCLNDSSQNYSRLWGFEKLLFRDSRSNIRRD
RKYAIQAKNAYATGVHMSENVVGGTLHQTETKIRYYHYHNSITVHEELCREFLPISAKHN
ITWFDKVPYEYDDNMKKLTQTIKDFERNTINAAPDHTNNS*
>St10g000250
MTKEKERKMFVGIVWNCAAELKFILTAILFLFSLITILQFMPIRFSNNLATTCISVPSFS
TSTTIDSVSVSISAINASTAVQPPPPPALAKDELLENGVIKRAFNPFGSAAYNFILMSAY
RGGINTFAVMGLASKPLHVYGKPSYLCEWIPNTNDSTMQKHINVTGTKILPDWGYGRVYT
VLVVNCTFPIPVGDGGKLLIHATTNGGGDSKFNITDTFLALTESEQDFTNFISTFNKPPK
YDFLYCGSSLYGNLSPQRVREWLAFHVRLFGVKSHFVIHDAGGVHEGVMAVLKPWIEKGY
VTLQDIRDQERFDGYYHNQFLIVNDCLHKYRFQAKWMFFFDVDEFIFVPKKSTIKSVVNS
LSDYTQFTIEQMPMSNKLCLEEDRGKSYRKWGFEKLVYKDVKRGIRRDRKYAVQPRNVIA
TGVHMSQNTVGKTTHKTEGRIKYFHYHGTIAEHREPCRQLVNATTITVDQTPYEVDTTMR
DIAGTVKRFELKMIGSTLQKTRQ*

### Sheet: UGE genes
>Sm438368
MNHWASVTNGHSARTILVTGGAGYIGSHCSLQLLLAGYKVVIIDNLSNASDEAVRRVGDL
AGKYKKNLYFYKVDLCDKESLERMFLAQRFDAVIHFAGLKAVGESVAKPLLYYCNNLVGT
LNLMDVMTKHNCKKLVFSSSATVYGQPKTVPCTETFPLDVLNPYGRTKLYIEQICRDLYA
ADTGWQIILLRYFNPVGAHPSGHIGEDPRGIPNNLMPFVQQVAVGRRPELTVFGNDYPTR
DGTGVRDYIHVVDLATGHIAAVEKLFKSGSTGACDVYNLGTGRGTSVLEMVAAFEKACGK
KIPLKIAGRRPGDCSEIYASTEKAEKELGWKARYGIDEMARDQWNWASKNPYGYVYEEEN
NHTECKAYSN*
>At4g23920
MAKSVLVTGGAGYIGSHTVLQLLEGGYSAVVVDNYDNSSAASLQRVKKLAGENGNRLSFH
QVDLRDRPALEKIFSETKFDAVIHFAGLKAVGESVEKPLLYYNNNIVGTVTLLEVMAQYG
CKNLVFSSSATVYGWPKEVPCTEESPISATNPYGRTKLFIEEICRDVHRSDSEWKIILLR
YFNPVGAHPSGYIGEDPLGVPNNLMPYVQQVAVGRRPHLTVFGTDYKTKDGTGVRDYIHV
MDLADGHIAALRKLDDLKISCEVYNLGTGNGTSVLEMVAAFEKASGKKIPLVMAGRRPGD
AEVVYASTEKAERELNWKAKNGIEEMCRDLWNWASNNPYGYNSSSNGSSS*
>At4g10960
MMARNVLVSGGAGYIGSHTVLQLLLGGYSVVVVDNLDNSSAVSLQRVKKLAAEHGERLSF
HQVDLRDRSALEKIFSETKFDAVIHFAGLKAVGESVEKPLLYYNNNLVGTITLLEVMAQH
GCKNLVFSSSATVYGSPKEVPCTEEFPISALNPYGRTKLFIEEICRDVYGSDPEWKIILL
RYFNPVGAHPSGDIGEDPRGIPNNLMPFVQQVAVGRRPHLTVFGNDYNTKDGTGVRDYIH
VIDLADGHIAALRKLEDCKIGCEVYNLGTGNGTSVLEMVDAFEKASGKKIPLVIAGRRPG
DAEVVYASTERAESELNWKAKYGIEEMCRDLWNWASNNPYGYDSSSEDNSH*
>At1g64440
MVGNILVTGGAGYIGSHTVLQLLLGGYNTVVIDNLDNSSLVSIQRVKDLAGDHGQNLTVH
QVDLRDKPALEKVFSETKFDAVMHFAGLKAVGESVAKPLLYYNNNLIATITLLEVMAAHG
CKKLVFSSSATVYGWPKEVPCTEESPLSGMSPYGRTKLFIEDICRDVQRGDPEWRIIMLR
YFNPVGAHPSGRIGEDPCGTPNNLMPYVQQVVVGRLPNLKIYGTDYTTKDGTGVRDYIHV
VDLADGHICALQKLDDTEIGCEVYNLGTGKGTTVLEMVDAFEKASGMKIPLVKVGRRPGD
AETVYASTEKAERELNWKANFGIEEMCRDQWNWASNNPFGYGSSPNST*
>At1g12780
MGSSVEQNILVTGGAGFIGTHTVVQLLKDGFKVSIIDNFDNSVIEAVDRVRELVGPDLSK
KLDFNLGDLRNKGDIEKLFSKQRFDAVIHFAGLKAVGESVENPRRYFDNNLVGTINLYET
MAKYNCKMMVFSSSATVYGQPEKIPCMEDFELKAMNPYGRTKLFLEEIARDIQKAEPEWR
IILLRYFNPVGAHESGSIGEDPKGIPNNLMPYIQQVAVGRLPELNVYGHDYPTEDGSAVR
DYIHVMDLADGHIAALRKLFADPKIGCTAYNLGTGQGTSVLEMVAAFEKASGKKIPIKLC
PRRSGDATAVYASTEKAEKELGWKAKYGVDEMCRDQWKWANNNPWGYQNKL*
>At1g63180
MGSSVEQNILVTGGAGFIGTHTVVQLLNQGFKVTIIDNLDNSVVEAVHRVRELVGPDLST
KLEFNLGDLRNKGDIEKLFSNQRFDAVIHFAGLKAVGESVGNPRRYFDNNLVGTINLYET
MAKYNCKMMVFSSSATVYGQPEIVPCVEDFELQAMNPYGRTKLFLEEIARDIHAAEPEWK
IILLRYFNPVGAHESGRIGEDPKGIPNNLMPYIQQVAVGRLPELNVFGHDYPTMDGSAVR
DYIHVMDLADGHVAALNKLFSDSKIGCTAYNLGTGQGTSVLEMVSSFEKASGKKIPIKLC
PRRAGDATAVYASTQKAEKELGWKAKYGVDEMCRDQWNWANKNPWGFQKKP*
>BrK00929
RFDAVIHFAGLKAVGESVEKPLLYYNNNLFGTVILLEVMSQYGCKNLVFSSSATVYGWPK
EVPCTEESPISATNPYGRTKLFIEEICRDVHRSDPEWKIILLRYFNPVGAHPSGYIGEDP
LGVPNNLMPYVQQVAVGRRPHLTVFGTDYNTKDGTGVRDYIHVIDLADGHIAALRKLDDL
KISCEVYNLGTGNGTSVLEMVAAFEKASGKKIPLVLAGRRPGDAEI
>BrK01114
MGSSVEQCILVTGGAGFIGTHTVVQLLNKGFKVSIIDNLDNSVLEAVHRVRELVGPDLST
KLEFNLGDLRNKGDIEKLFSNQRFDAVIHFAGLKAMSESVANPCRCFDNNLVGTINLYET
MAKYNCKIIVFSSSATVYGKPEVVPCVEDFELEAMNPYGRTMLYLEEIARDIHAAEPEWR
IVLLRYFNPVGAHESGRIGEDPKAICPHNCNGNGGHKAVLLALSRLHTLKDKCSIPADSQ
QQNPLTQRTMQVTNRKKN*
>BrF00834
MDSSMEQNILVTGGAGFIGTHTVVQLLKEGFKVSIIDNLDNSVLEAVDRVRELVGPNLSK
KLEFNLGDLRNKEDIEKLFSKQRFDAVIHFAALKGVGESVGIPRRYYDNNLVGTINLYET
MSKWCFHHLRPFMENLRKFHACVEDFQLKALNPYGRTKLFLEEIARDIHRAEPEWRIVLL
RYFNPVGAHESGRIGEDPKGIPNNLMPYIQQVAVGRQPELNVYGHDYPTKDGSAVRDYIH
VMDLADGHIAALRKLFTDPKIGCTAYNLGTGRGTSVLEMVAAFEKASGKKIPMKVCPRRP
GDSTVVYASTEKAEKELGWKAKYGVDEMCRDQWNWTNNNPWGYQKKL*
>BrI01322
MVKNILVTGGAGYIGSHAVLQLLLRGYTAVVIDNLDNSSLVSIQRVKELAGDRGDNLTFH
QVDLCDKPALERLFSQSKFDAVMHFAGLKAVGESVAKPLLYYNNNLIGTITLLEVMAAHG
CKKFVFSSSATVYGWPKEVPCTEESPLSGMSPYARTKLFIEDICRDVQRGDPEWRIIMLR
YFNPVGAHPSGRIGEDPCGTPNNLMPYVQQVVVGRLPNLKIYGTDYTTKDGTGVRDYIHV
VDLADGHISALQKLEDSEIGCEVYNLGTGKGTTVLEMVDAFEKASGMKIPVVKVGRRPGD
AETVYASTEKAERELNWKPKYGIDEMCRDQWNWASNNPLGYGS*
>BrI02547
MVSKNVLVTGGAGYIGSHTVLQLLTGGYSAVVVDNLDNSSAVSLQRVKKLAAEHGERLSF
HQVDLRDRPALEKIFSETKFDAVIHFAGLKAVGESVDKPLLYYNNNLAGTITLLEVMAQY
NCKNLVFSSSATVYGSPKEVPCTEEFPISALNPYGRTKLFIEEICRDVYGSDPEWKIVLL
RYFNPVGAHPSGDIGEDPRGIPNNLMPFVQQVAVGRRPHLTVYGNDYNTVDGTGVRDYIH
VMDLADGHIAALRKLEDCKIGCEVYNLGTGNGTSVLEMVDAFEKASGKKIPLVTAGRRPG
DAEVVYASTERAESELNWKAKYGIEEMCRDSWNWTSNNPYGYDSSDA*
>BrI01218
MGSSVEQCILVTGGAGFIGTHTVVQLLNQGFKVSIIDNLDNSVHEAVHRVRELVGPDLSS
KLEFNLGDLRNKGDIEKLFSNQRFDAVIHFAGLKAVGESVANPRRYFDNNLVGTINLYET
MAKYNCKMMVFSSSATVYGQPEVVPCVEDFELEAMNPYGRTKLYLEEIARDIQAAEPEWR
IILLRYFNPVGAHESGRIGEDPKGIPNNLMPY
>BrH02639
MGSSVEQNILVTGGAGFIGTHTVVQLLKEGFKVSIIDNLDNSVIEAVDRVRELVGPDLSK
KLEFTQGDLRNKGDIEKLFSKQRFDAVIHFAGLKAVGESVGNPRRYFDNNLVGTINLYET
MAKHNCKMMVFSSSATVYGQPEKIPCMEDFELKAMNPYGRTKLFLEEIARDIQAAEPEWR
IVLLRYFNPVGAHESGRIGEDPKGIPNNLMPCIQQVAVGRLPELNVYGHDYPTEDGSAVR
DYIHVMDLADGHIAALRKLFDDPKIGCTAYNLGTGRGTSVLEMVAAFEKASGKKIPIKLC
PRRLGDATAVYASTEKAEKELGWKAKYGVEEMCRDQWNWANNNPWGYQKKL*
>Cr04.g214502.t1
MSLAGKNIFVTGGLGFIGSHTVLVLLEHGATVHLIDNMANSFERVFEHMKKLAGDKADKM
KFTKCDINDKETLTTIFEKEHFDCVIHFAGYKAVGESVDKPLEYYHNNFVGTVILLEVMR
AHKCKNMVFSSSCTVYGMPDEVPITESAPLKAISPYGRTKLFQEDMFRDLAVSDKDWRIL
LLRYFNPIGAHPSGELGEHPVGIPNNLMPYIQQVALGQREFLRVFGNDYPTPDGTAIRDY
IHVMDLAEGHVSAVVKTLATPDLGCTPINLGTGKGTSVLEMIKAFENASGKKVEHKLVDR
RPGDSVAVWAATETAEEKLGWKSKYDVDDMCKHQWAWASKYPQGYETPL*
>Pp3c24_20380V3
MVSKHWLEVEPMECNGEAQERKQRWILVTGGAGYIGTHTVLQLLMEGYCVVIIDNLDNSC
EEALHRVRKLAGEFGENLKFVKGDLCKVEDVLKVFKLHRFDAVIHFAGLKAVGESVSKPL
RYYSNNLISTINLMDVMSKNNCKNLVFSSSATVYGQPECVPCTEDYPLHVMNPYGRTKLF
NEDIMRDVHHADSEWKIVLLRYFNPVGSHPSGEIGEDPMDYPNNLMPFVQQVAVGRREML
TVFGKDYKTRDGTGVRDYIHVMDLASGHTKALDKLFTTPDIGCAIYNLGTGKGTTVLEMV
AAFEEASGKKIPLRFAGRRPGDSSEVFASTEKAEKELGWRAKFGIKEMCRDQWNWAKTNP
YGYRGQQELEVTTQKSMSNGHRKL*
>Pp3c13_5280V3
MTVNGILHPERCILVTGGAGYIGTHTSLQLLLDGYKVVILDNLVNSCEEAVRRVVDLAGK
QGKNLVFHKVDLCDKVGIQAVFDLHRFDAVIHFAGLKAVGESCAKPLPYYINNILGTLNL
LDVMNTRNCKKLVFSSSATVYGQPESVPVTEDSRLFVLNPYGRTKLQVEEMMRDITAADS
GWRCIVLRYFNPVGAHPSGRLGEDPQGFPNNLMPFVQQVAVGRRKELTVFGTDYNTKDGS
GVRDYIHVQDLATGHSAALHKLFTTPDIGCTAYNLGTGKGTSVLEIVAAFEKAAGLKIPL
RIAGRRPGDCSVVYTATDKARKELGWKALNGIDEMCRDQWKWASNNPNGYQPNQEPSVDF
KPIANGNAISHDNHETVVKKDTLP*
>Pp3c3_1820V3
MTVNGGPHLERCILVTGGAGYIGTHTSLQLLLDGYKVVILDNLANSSEEGLRRVVDLAGK
QGEKLVFYKADLCDKDAIEAVFDKHRFDAVIHFAGLKAVGESCAKPLPYYINNILGTLNL
LDVMNVYNCKKLVFSSSATVYGQPESVPVTEESRLFVLNPYGRTKLQVEEMMRDITAADP
DWRCIVLRYFNPVGAHPSGRLGEDPQGFPNNLMPFVQQVAVGRRKELTVFGTDYNTKDGT
GVRDYIHVQDLATGHSAALHKLFTTPDIGCTAYNLGTGKGTSVLEIVAAFEKAAGLKIPL
RIAGRRPGDCSVVYTATEKARKELGWKAQNGIDEMCRDQWKWASNNPDGYRSSQEKSPAN
DSKPLANGNHEAVLNTDTAT*
>Pp3c20_3400V3
MGRVEDFDSAECNGSAHERKQRWILVTGGAGYIGTHTVLQLLLEGYCVMIIDNLVNSCEE
AVNRVLKLAGEAGWNLEFCKGDLCKLEDVQKVFNLHRFEAVIHFAGLKAVGESASKPLLY
YKNNLTSTINLMNVMSENRCKNLVFSSSATVYGQPESVPCTEEYPLSVTNPYGRTKLINE
DIMRDVQHADPEWKIILLRYFNPVGCHPSGEIGEDPLGFPNNLMPFVQQVAVGRKETLSV
CGHDYDTRDGTGIRDYIHVMDVACGHTKALDKLFTTPDIGCAIYNLGTGRGTTVLEMVSA
FEKASGKKIPLKFDVRRPGDSSEIYAATKKAEEELGWRAKFGLMEICRDQWNWAKRHPFG
YECQEQ*
>Pp3c8_24460V3
MGSNHWLEVESMESNGKAQERKQRWILVTGGAGYIGAHTVLQLLVEGYSVLIIDNLDNSC
EEAVHRVRKLAGECGENLKFFEGDLCKVDDIQKVFKLYRFEAVIHFAGLKAVGESVSKPL
RYYSNNLVSTINLMEVMSKNNCKNLVFSSSATVYGQPESVPCTEDYPLHVTNPYGRTKLI
NEDIMRDVHHADPEWKIVLLRYFNPVGSHPSGEIGEDPMDYPNNLMPFVQQVAVGRKEVL
TVFGQDYPTRDGTGIRDYIHVMDLASGHTKALDKLFTTPDIGCAVYNLGTGKGTTVLEMV
AAFVKASGKEIPLKYAGRRPGDCREVYAATEKAEKELGWRAKFGIADMCRDQWNWAKKNP
YGYRGHQELEVHAQKFIKSEPLSNRHWAL*
>Mp0065s0029
MNYQSRKMMNGGSHNERCILVTGGAGYIGSHTALQLLLEGYKVVIIDNLDNSEEEAVKRV
VELAGPKNGLNLYFYKVDICKKDALERYFQLFRFDAVIHFAGLKAVGESVAKPLHYYFNN
LVGTLNLLELMANYGCKKLVFSSSATVYGQPASVPCTEDFPVEAMNPYGRTKLFIEEISR
DLQKADPDWRIILLRYFNPVGAHPSGLIGEDPRGVPNNLMPYVQQVAVGRRTELTVFGND
YNTKDGTGVRDFIHVQDLATGHSAALQKLFNCSDIGCTAYNLGTGRGTSVFEMVAAFERA
CGKKIPLRIADRRPGDASEVYAATEKAETELGWKAQNGIDEMCRDQWNWASKNPWGYRPA
HSDGTDSEQSCSPRVSHSVVRGKAVTT*
>Mp0068s0034
MPRECARWILVTGGAGYIGSHTALQLLLEGYKVVIVDNLDNSDEEAVKRVVDLSGKHGVN
LYFFKVDICNRDALDRIFQKFRFDAVIHFAGLKAVGESVAKPLHYYSNNLIGTLNLLELM
ADVGCKKLVFSSSATVYGQPKSVPCTEDFPVEALNPYGRTKLFIEEISRDLQYSDPEWRI
ILLRYFNPVGAHPSGLIGEDPRGIPNNLMPFVQQVAVGRLPELTVFGSDYNTRDGTGVRD
YIHVQDLATGHSAALQKLFNTKDIGCAAYNLGTGRGTSVLEMVAAFEKACGKKLPLRIAD
RRPGDASELFAATEKAEKELGWKAESGIDDMCRDQWNWASRNPWGYRPPHSIEAIIDASN
KQA*
>Os08g28730
MAVEKTVPGGVRTVLVTGGAGYIGSHAVLQLLLAGFRAVVVDNLNNSSELAVRRVAALAG
DHSRNLAFHKVDLRDKGALEKVFASTRFDAVVHFAGLKAVGESVQKPLLYYDNNVNGTVN
LLEVMSAHGCKKLVFSSSAAVYGSPKNSPCTEEFPLTPNNPYGKTKLVVEDICRDIYRTD
PEWKIILLRYFNPVGAHPSGYLGEDPCGIPNNLMPYVQQVAVGRRPALTILGNDYATRDG
TGVRDYIHVVDLADGHIAALQKLFESSSIGCEAYNLGTGKGTSVLEIVKAFEKASGKKIP
LIIGPRRPGDAEILFSLPAKAEKELNWKAKFGIDEMCRDQWNWASKNPYGYGSLDSTKQN
GHHSYGSIGSPKQNGHCTNGFSESTRHNGHNGYGLVDSAKHNGNGHFH*
>Os09g35800
MVSGGGVAAENGEMVGNGEGRKGAGASVLVTGGAGYIGTHTVLRLLEKGFAVTVVDNFHN
SVPEALDRVRLIAGAALSARLDFIAGDLKSKDDMEKVFAAKRYDAVIHFAGLKAVGESVA
HPQMYYENNVAGTMNLYSAMTKYGCKKIVFSSSATVYGQPEKTPCVEDSKLSALNPYGTT
KLVLENYFRQVQAADPEMRVILLRYFNPIGAHRSGDIGEDPRGIPNNLLPYIQQVAVGRR
PELNVYGVDYPTRDGTAIRDYIHVVDLADGHIAALEKLFATPDIGCVAYNLGTGCGTTVL
EVVKAFEEASGKKIPIKICPRRPGDCTEVYASTDKAKKELGWSARFGIEDMCRDQWNWAK
KNPYGYSANAEQN*
>Os09g15420
MAGGEVVAVAAAAAGTSRTVLVTGGAGYIGSHTVLQLLAAGFRVVVADSLGNSSELAVRR
VAALAGDKARNLSLHKVDIRDKGGLEKVFSSTRFDAVVHFAGLKAVGESVQKPLLYYDHN
VAGTIILLEVMAAHGCKKLVFSSSAAVYGSPKNSPCTEEFPLTPHNPYGRTKLIAEEICR
DIYHSDSEWSIILLRYFNPVGAHPSGYLGEDPCGIPNNLMPFVQQVAVGRRPSLTIFGND
YATKDGTGVRDYIHVVDLAEGHIAALRKLFESSIGCQAYNLGTGKGTSVLEIVNAFEKVS
GKKIPLVIGPRRPGDAEILFSSAAKAEREFKWKAKYGIEEMCRDQWNWASKNPFGYASPD
STKQNGHSH*
>Os05g51670
MVSALLRTILVTGGAGYIGSHTVLQLLQLGFRVVVLDNLDNASELAILRVRELAGHNANN
LDFRKVDLRDKQALDQIFSSQRFEAVIHFAGLKAVGESVQKPLLYYDNNLIGTITLLQVM
AAHGCTKLVFSSSATVYGWPKEVPCTEESPLCAMNPYGRTKLVIEDMCRDLHASDPNWKI
ILLRYFNPVGAHPSGYIGEDPCGIPNNLMPFVQQVAVGRRPALTVYGTDYNTKDGTGVRD
YIHVVDLADGHIAALRKLYEDSDRIGCEVYNLGTGKGTSVLEMVAAFEKASGKKIPLVFA
GRRPGDAEIVYAQTAKAEKELKWKAKYGVEEMCRDLWNWASKNPYGYGSPDSSN*
>Zm00001d021249
MAIGGSEAGGGGAGSMRSVLVTGGAGFIGTHTVLRLLEQGYIVTVVDNFHNSVPEALDRV
RLIAGPALSTRLDFIRGDLRNTDDLEKVFAARRYDAVIHFAGLKAVGESVAHPEMYYENN
LIGTINLYKSMKEHGCKKLVFSSSATVYGWPEVIPCVEDSKLQAANPYGRTKLILEDMAR
DYHRADTEWSIVLLRYFNPIGAHSSGEIGEDPKGIPNNLLPYIQQVAVGRLPELNVYGHD
YPTRDGTAIRDYIHVVDLADGHIAALKKLFDSPDIGCVAYNLGTGRGTSVLEMVAAFKKA
SGKEIPTKLCPRRPGDATEVYASTEKAERELAWRAQYGIEEMCRDQWNWAKKNPYGYCGG
AKK*
>Zm00001d020093
MPYYVFNLFIKLLMAFWNIQSVFSNFLFLQVDIRDKDGLEKVFASTRFDAVIHFAGLKAV
GESVQKPLLYYDHNVVGTINLLEVMAAHGCKKLVFSSSAAVYGSPKNSPCTEDFPLTPHN
PYGRTKLMAEEICRDIYHSDPEWNIILLRYFNPVGAHPSGYLGEDPCGTPNNLMPFVQQI
AVGRRPSLTIFGNNYATKDGTGVRDYIHVVDLAEGHLFALKKLFESSSNIGVNIAKIPLI
MGQRRPGDAEILFSSPAKAERELHWKAKYGITEMCGDLWNWASKSPYGYAASESPKLNGS
SR*
>Zm00001d005598
MSAAKEAGPSSRAVLVTGGAGYIGSHAVLQLLTAGFRVVVVDSLANSSELVIRRLRSLAG
EHAKNLAFHKVDIRDTDGLKKVFASTRFDAVIHFAGLKAVGESVQKPLLYYDHNVVGTIN
LLEVMAAHGCKKLVFSSSAAVYGSPNNPPCTEDFPLTPHNPYGRTKLMVEEICRDIYHSD
PEWNIILLRYFNPVGAHPSGYLGEDPCGTPNNLMPFVQQIAVGRRPSLTIFGNNYATKDG
TGVRDYIHVVDLAEGHLFALKKLFESSSNIGCEAYNLGTGKGTSVLEIVNAFEKASGKKI
PLVMGQRRPGDAEVLFSSPAKAERELHWKAKYGITEMCRDLWNWASKSPYGYAASESPKL
NGSSR*
>Zm00001d029151
MVSAVLRTILVTGGAGYIGSHTVLQLLQQGFRVVVVDNLDNASEAALARVAELAGHDGAN
LVFHKVDLRDRHALVDIFSSHRFEAVIHFAGLKAVGESVHKPLLYYDNNLVGTITLLEVM
AANGCKKLVFSSSATVYGWPKEVPCTEEFPLCATNPYGRTKLVIEDICRDVHRSDPDWKI
ILLRYFNPVGAHPSGYIGEDPCGVPNNLMPYVQQVAVGRLPHLTVYGTDYSTKDGTGVRD
YIHVVDLADGHIAALRKLYEDSDKIGCEVYNLGTGKGTSVLEMVAAFEKASGKKIPLVFA
GRRPGDAEIVYAATAKAEKELKWKAKYGIEEMCRDLWNWASKNPYGYAGSRDNSK*
>Sl12g055930
MSKNILVTGGAGYIGSHTVLQLLLGGYKTVVVDNLDNSSAIAIKRVQELAGRFGSNLLFY
NIDLRDKPAVEKLFESNKFDAVIHFAGLKAVGESVQKPLMYYNNNITGTITLLEVMATRG
CKNLVFSSSSTVYGWPKEVPCTEESPISAANPYGRTKLFAEDICRDVYHSDSQWKVILLR
YFNPIGAHPSGCIGDDPRGIPNNLMPFVQQVAVGRRPALTVYGTDYPTKDGTAVRDYIHV
VDLADGHIAALRKLFDPSTGCEVYNLGTGKGSSVLEVVAAFEKASGKVVYFYIHPWNSES
GRRPGDAEIVYAATEKAERELNWRAKYGIEDMCRDQWNWASKNPYGYEGSKESK*
>Sl08g080570
MGVQCQENILVTGGAGFIGTHTVVQLLNEGFKVTIIDNFHNSVKEAVDRVRELVGPQLSQ
NLEFHLGDIRNRDDLEKLFSKKEFAAVVHFAGLKAVGESVVQPFLYFENNLIGSITLYSV
MAKYNCKKNLKANSKHGSSFKNSFSLKNMGVARGRKEVQLFMLVFSSSATVYGQPEKVPC
VEDFELKAMNPYGRTKLFLEDIARDIQKADQEWNIILLRYFNPVGAHESGKLGEDPKGIP
NNLMPYIQQVAVGRLPELNVYGNDYPTPDGTAIRDYIHVMDLADGHVVALQRLLRQNHIG
CVAYNLGTGKGKSVLEMVGAFEKASGKKIPLKMCPRRPGDATAVYASTEKAEKELGWKAK
YGINEMCRDQWKWASQNPWGYQPKP*
>Sl08g082440
MSKSILVTGGAGYIGSHTVLQLLLGGYKTVVIDNLDNSSEIAVKRVKEIAGEYGSNLSFH
KVDLRDKPAIEEIFRSNKFDAVIHFAGLKAVGESVEKPLMYYDNNLIGTITLLEVMAAHG
CKKLVFSSSATVYGWPKVVPCTEEFPLSAANPYGRTKLFIEEICRDVQNADSEWKIILLR
YFNPVGAHPSGRIGEDPRGIPNNLMPFVQQVAVGRRKELTVYGTDYGTKDGTGVRDYIHV
IDLADGHIAALQKLSDPSIGCEVYNLGTGKGTSVLEMVAAFEKASGKKIPMVMSGRRPGD
AEIVYAATEKAERELKWKAKYGIEEMCRDQWNWAKKNPYGYEGTPESNNCH*
>Pt003g123700
MAGQTILVTGGAGFIGTHTVVQLLKEGFKVSIIDNLDNSVTEAVDRVKEVVGPQLSKNLE
FNLGDLRNKDDLEKLFSRTKFDAVIHFAGLKAVGESVANPRRYFDNNLVGTINLYEVMAK
YNCKKMVFSSSATVYGQPEKIPCVEDFNLMAMNPYGRTKLFLEEIARDIQKAEPEWSIIL
LRYFNPVGAHESGKLGEDPRGIPNNLMPYIQQVAVGRLPELNVYGHDYPTKDGSAVRDYI
HVMDLADGHVAALRKISTSKDIGCIAYNLGTGCGTSVLEMVTAFEKASGKKIHVKLCPRR
PGDATAVYASTEKAERELGWKAKYGVEEMCRDQWKWASNNPWGYQSKPEK*
>Pt003g140900
MAKSILVTGGAGYIGSHTVLQLLLGGYSIVVVDNLDNSSDIALKRVKELAGDFGKNLVFH
QVDLRDKPALEKIFARTKFDAVIHFAGLKAVGESVQKPLLYFNNNLIGTITLLEVMTSHG
CKQLVFSSSATVYGCPKEVPCTEEFPLSAASPYGRTKLFIEGICCDIHRSDSEWKIILLR
YFNPVGAHPSGHIGEDPLGIPNNLMPYVQQVAVGRRPHLTVYGTDYSTKDGTGVRDYIHV
VDLADGHIAALRKLSDANIGCEVYNLGTGKGTSVLEMVAAFEKASRKKIPLVMAARRPGD
AEIVYAATEKAERELNWKAKYGIDEMCRDQWNWAGKNPYGYGSSDSTN*
>Pt001g090700
MAYNILVTGGAGYIGSHTVLQLLLGGYNTVVVDNLDNASDIALKRVKELAGDFGKNLVFH
QVDLRDKPALENVFAETKFDAVIHFAGLKAVGESMQKPLLYFNNNLIGTITLLEVMAAHG
CKQLVFSSSATVYGWPKEVPCTEEFPLSAANPYGRTKLFIEEICRDIYSSDSEWKIILLR
YFNPVGAHPSGCIGEDPRGIPNNLMPYVQQVAVGRRPHLTVFGTDYPTKDGTGVRDYIHV
VDLADGHIAALRKLSEANIGCEVYNLGTGKGTSVLEMVAAFEKASGKKIPLVMADRRPGD
AETVYAATEKAERELSWKANYGVDEMCRDQWNWASKNPYGYGSPDGTN*
>Bd4g35790
MANGGADAGNGGGEGTRRSVLVTGGAGFIGTHTALQLLEKGYDVTAVDNFHNSVPEALER
VRHIVGPALSTRLHFILGDLTIKEDLEKVFAAKRYDAVIHFAGLKAVGESVAHPEMYNRN
NIVGTVNLYDAMKEHGCNKLVFSSSATVYGQPEKVPCVEDSALKALNPYGRTKLYLEEML
RDYQHANPEGRTILLRYFNPIGAHESGEIGEDPRGIPNNLLPYIQQVAVGRLPVLNVYGH
DYRTRDGTAVRDYIHVVDLASGHIAALEKLFATPDIGCVAYNLGTGRGTTVLEMVHAFEK
AYGKKIPIKMCPRRPGDSEEVYASTEKAERELGWRAQYGVEEMCRDQWKWAAKNPYGYRG
SADKKD*
>Bd4g28040
MAVNGTGNGAMAVNGTGNGTTGPSKTVLVTGGAGYIGSHAVLQLLAAGFRAVVVDSLGNS
SELAVRRVAALAGEHARNLSFHKVDIRDKDGLEKVFSSTRFDAVIHFAGLKAVGESVQKP
LLYYDHNIVGTINLLEVMAAHGCKKLVFSSSAAVYGSPKNSPCTEEFPLTPHNPYGRTKL
IAEEICRDIYRSDPEWRIILLRYFNPVGAHPSGYLGEDPRGTPNNLMPFVQQVAVGRRPS
VTIFGNNYATKDGTGVRDYIHVVDLAEGHVAALRKLFDNSSNIGCEAYNLGTGKGTSVLE
IVNEFEKASGKKIPLVIGQRRPGDAEILFSVARKAERELNWKAKYGITEMCRDQWNWASK
NPYGYESPDSPKQNGSNSH*
>Bd2g14250
MVSAVVRAILVTGGAGYIGSHTVLQLLQQGFRVVVVDSLDNASEAALHRVRQLAAANAKN
LDFRKADLRDKGALEDIFSAQRFEAVIHFAGLKAVGESVQKPLLYYDNNLIGTITLLQVM
AAHACKKLVFSSSATVYGWPKEVPCTEEFPLSAMNPYGRTKLVIEDICRDLQQSDPDWKI
ILLRYFNPVGAHPSGYIGEDPLGIPNNLMPFVQQVAVGRRPALTVYGTDYNTKDGTGVRD
YIHVVDLADGHIAALRKLYEDSDRIGCEVYNLGTGKGTSVLEMVAAFEKASGKKIPLVYA
GRRPGDAEIVYAATSKAEKELKWKAKYGVEEMCRDLWNWASNNPYGYGSGDK*
>Bd3g35180
MAVEKTVPVAAGKTVLVTGGAGYIGSHAVLQLLLAGFRTVVVDNLNNSSELAVRRVAALA
GDHSRNLSFHKIDLRDKGALEKVFASTRFDAVVHFAGLKAVGESVLKPLLYYDNNVNGTV
NLLEVMSAHGCKKLVFSSSAAVYGSPKNSPCTEEFPLTPNNPYGKTKLVVEDICRDIYRT
DPEWKIVLLRYFNPVGAHPSGYLGEDPCGIPNNLMPYVQQVAVGRRPALTILGNDYATID
GTGVRDYIHVVDLADGHIAALQKLFENSSIGCEAYNLGTGKGTSVLEIVKAFEKASGKKI
PLIIGPRRPGDAEILFSSTAKAERDLSWKAKYGIDEMCRDQWNWASKNPNGYGSADSIKQ
NGHRGYGSADPCKQNGHHGYGSTDSAKQNGNGHLH*
>So chr2.01046
MDSEGRNILVTGGAGFIGTHCVLALLKQGFRVVIIDNLDNSVEEAVNRVRELAGPDLSQN
LEFHLGDLRNKDDLEKLFSGNNFDAVIHFAGLKAVGESVAHPFRYYDNNLIGSINLYQTM
AKYNCKKLVFSSSATVYGQPEKIPCVEDFELKAMNPYGRTKLFLEEIARDISSADKEWSM
ILLRYFNPVGAHESGKLGEDPKGIPNNLMPYIQQVAVGRLPELNVYGTDYPTRDGTAIRD
YIHVMDLADGHVAALRKLFTAKNIGCDTINLGTGNGASVLEMAKAFEKASGKEISLKMCP
RRAGDATEVYASTEKAAKELGWKAKYDINDICRDQWKWASSYPWGYQGKPE*
>So chr2.01036
MGSEGRNILVTGGAGFIGTHCVLVLLKQGFRVVIIDNLDNSVEEAVNRVRELADPDLSQN
LEFHLGDLRNKDDLEKLFFGNNFDAVIHFAGLKAVGESVAHPFRYFDNNLIGSINLYQTM
AKYNCKKLVFSSSATVYGQPEKIPCVEDFELKAMNPYGRTKLFLEEIARDISSADNEWSI
VLLRYFNPVGAHESGKLGEDPKGIPNNLMPYIQQVAVGRLPELNVYGTDYPTRDGTAIRD
YIHVMDLADGHVAALRKLFTAKNIGCDAINLGTGNGASVLEMVKAFEKASGKEIPLKMCP
RRPGDATEVYASTEKAAKELGWKAKYDINDMCRDQWKWASSYPWGYQGKPE*
>So chr2.00645
MEKNILVTGGAGYIGSHTVLQLLLGGYKVVVIDNLDNSSEIAIHRVKELAADFSSNLSFH
QVDLRDKSALEKLFSSTKFDAVIHFAGLKAVGESVQKPLLYYNNNIIGTVNLLEVMSANG
CKTLVFSSSATVYGWPKEVPCTEEFPLSAANPYGRTKLFIEEICRDVQRSDAEWKIILLR
YFNPVGAHPSGRIGEDPRGVPNNLMPYAQQVVVGRRPHLTVYGTDYNTKDGTGVRDYIHV
VDLADGHIAALRKLFDANIACEVYNLGSGKGTSVLEMVAAFEKASGKTIPLEMAGRRAGD
AEIVYASTEKAERELNWKAKFGINEMCRDQWNWASKNPYGYGSSDSEN*
>St08g027220
MGVQCQENILVTGGAGFIGTHTVVQLLNEGFKVTIIDNFHNSVEEAVDRVRELVGPQLSQ
NLEFHLGDIRNKDDLEKLFSKKEFAAVVHFAGLKAVGESVVQPFLYFENNLIGSITLYSV
MAKYNCKKLVFSSSATVYGQPEKVPCVEDFELKAMNPYGRTKLFLEDIARDIQKADQEWN
IILLRYFNPVGAHESGKLGEDPKGIPNNLMPYIQQVAVGRLPELNVYGNDYPTPDGTAIR
DYIHVMDLADGHVVALQRLLRQNHLGCVAYNLGTGKGKSVLEMVAAFERASGKKIPLKMC
PRRPGDATAVYASTEKAEKELGWKAKYGINEMCRDQWKWASQNPWGYQSKP*
>St08g029290
MSKSILVTGGAGYIGSHTVLQLLLGGYKAVVIDNLDNSSEIAVKRVKEIAGEYGSNLSFH
KVDLRDKPAVEEIFRSNKFDAVIHFAGLKAVGESVEKPLMYYDNNLIGTITLLEVMAAHG
CKKLVFSSSATVYGWPKVVPCTEEFPLSAANPYGRTKLFIEEICRDVQNADSEWKIILLR
YFNPVGAHPSGRIGEDPRGIPNNLMPFVQQVAVGRRKELTVYGTDYGTKDGTGVRDYIHV
MDLADGHIAALQKLSDPSIGCEVYNLGTGKGTSVLEMVAAFEKASGKKIPMVMSGRRPGD
AEIVYAATEKAERELKWKGKYGIEEMCRDQWNWAKKNPYGYEGTPESNNCH*
>St12g008450
MSKNILVTGGAGYIGSHTVLQLLLGGYKTVVVDNLDNSSAIAIERVQELAGRFGSNLLFY
NIDLRDKPAVEKLFESNKFDAVIHFAGLKAVGESVQKPLMYYNNNITGTITLLEVMATRG
CKNLVFSSSSTVYGWPKEVPCTEESPISAANPYGRTKLFAEDICRDVYHSDSQWKVILLR
YFNPIGAHPSGCIGDDPRGIPNNLMPFVQQVAVGRRPALTVYGTDYPTKDGTAVRDYIHV
VDLADGHIAALRKLFDPSTGCEVYNLGTGKGSSVLEVVAAFEKASGKKIPLVMSGRRPGD
AEIVYAATQKAERELNWRAKYGIEDMCRDQWNWASKNPYGYEGSKESK*
